# Population and species diversity at mouse centromere satellites

**DOI:** 10.1101/2020.10.20.345884

**Authors:** Uma P. Arora, Caleigh Charlebois, Raman Akinyanju Lawal, Beth L. Dumont

## Abstract

Centromeres are satellite-rich chromatin domains that are essential for chromosome segregation. Centromere satellites evolve rapidly between species but little is known about population-level diversity across these loci. We developed a *k*-mer based method to quantify centromere copy number and sequence variation from whole genome sequencing data. We applied this method to diverse inbred and wild house mouse (genus *Mus*) genomes and uncover pronounced variation in centromere architecture between strains and populations. We show that patterns of centromere diversity do not mirror the known ancestry of inbred strains, revealing a remarkably rapid rate of centromere sequence evolution. We document increased satellite homogeneity and copy number in inbred compared to wild mice, suggesting that inbreeding remodels mouse centromere architecture. Our results highlight the power of *k*-mer based approaches for probing variation across repetitive regions and provide the first in-depth, phylogenetic portrait of centromere variation across *Mus musculus*.
