## Supplementary Table 2 for "Population and species diversity at mouse centromere satellites"

### Sheet: Sheet1
M. musculus major satellite oligo	TGGAATATGGCAAGAAAACTGAAAATCATGGAAAATGAGAAACATCCACTTGACGACTTGAAAAATGACGAAATCACT
M. musculus minor satellite oligo	GATATACACTGTTCTACAAATCCCGTTTCCAACGAATGTGTTTTTCAGTGTAACTCACTCATCTAATATATTCTAAAGTGTGGTTTTTATCATTTTCCCTGTTTCTCATTGTAACTCATT
Major satellite F primer	5′- CATGGAAAATGATAAAAACC -3′
Major satellite R primer	5′-CATCTAATATGTTCTACAGTGTGG-3′
Minor satellite F primer	5′-ACATTCGCCGTTACAAGATGGCGCTGA-3′
Minor satellite R primer	5′-AATTGTTATTAGACGCGTTCTCACGCC-3′
