## Supplementary Table 1 for "Population and species diversity at mouse centromere satellites"

### Sheet: Sheet1
Species	Strain/	Sequencing Depth	Sequencing Libraries	Variance	Phenotype correlation	Data source
	Individual
Mus musculus domesticus	C57BL/6NJ	29.29	2		Yes	1
Mus musculus domesticus	C57BL/10J	29.85	1		Yes	1
Mus musculus domesticus	BALB/cJ	48.82	2		Yes	1
Mus musculus domesticus	C57BR/cdJ	39.76	1		Yes	1
Mus musculus domesticus	BTBR T+Itpr3tf/J	73.58	1		Yes	1
Mus musculus domesticus	BUB/BnJ	38.92	1		Yes	1
Mus musculus domesticus	C57L/J	45.15	1		Yes	1
Mus musculus domesticus	C58/J	43.76	1		Yes	1
Mus musculus domesticus	CBA	44.76	2		Yes	1
Mus musculus domesticus	DBA/1J	38.55	1		Yes	1
Mus musculus domesticus	I/LnJ	34.11	1		Yes	1
Mus musculus domesticus	KK/HiJ	44.42	1		Yes	1
Mus musculus domesticus	LP/J	42.1	2		Yes	1
Mus musculus domesticus	NOD/ShiLtJ	46.32	2		Yes	1
Mus musculus domesticus	NZB/B1NJ	36.15	1		Yes	1
Mus musculus domesticus	NZW/LacJ	49.06	1		Yes	1
Mus musculus domesticus	RF/J	43.18	1		Yes	1
Mus musculus domesticus	SEA/GnJ	38.67	1		Yes	1
Mus musculus domesticus	ST/bJ	63.74	1		Yes	1
Mus musculus domesticus	129S1/SvImJ	27.25	2	Yes		1
Mus musculus domesticus	129S5SvEvBrd	19.05	3*	Yes		1
Mus musculus domesticus	129P2/OlaHsd	43.78	4*			1
Mus musculus domesticus	A/J	26.68	3	Yes		1
Mus musculus domesticus	C3H/HeJ	35.17	2	Yes		1
Mus musculus domesticus	DBA/2J	24.67	2	Yes		1
Mus musculus musculus	PWK/PhJ	25.38	2	Yes		1
Mus musculus domesticus	WSB/EiJ	18.26	2	Yes		1
Mus musculus castaneus	CAST/EiJ	24.57	2	Yes		1
Mus musculus domesticus	LEWES/EiJ	12.81	1	Yes		1
Mus spretus	SPRET/EiJ	26.68	2	Yes		1
Mus musculus domesticus	FVB/NJ	57.54	1			1
Mus musculus molossinus	MOLF/EiJ	30.68	1			1
Mus musculus domesticus	ZALENDE/EiJ	15.69	1	Yes		1
Mus caroli	Caroli/EiJ	135	NA	Yes		2
Mus pahari	Pahari/EiJ	185	NA	Yes		2
Mus musculus domesticus	France-14	24	1	Yes		3
Mus musculus domesticus	France-15B	23	1	Yes		3
Mus musculus domesticus	France-16B	24	1			3
Mus musculus domesticus	France-18B	24	1	Yes		3
Mus musculus domesticus	France-B2C	14	1			3
Mus musculus domesticus	France-C1	20	1			3
Mus musculus domesticus	France-E1	22	1			3
Mus musculus domesticus	France-F1B	23	1			3
Mus musculus domesticus	Germany-TP1	23	1	Yes		3
Mus musculus domesticus	Germany-TP121B	22	1	Yes		3
Mus musculus domesticus	Germany-TP17-2	24	1			3
Mus musculus domesticus	Germany-TP3-92	23	1	Yes		3
Mus musculus domesticus	Germany-TP4a	24	1			3
Mus musculus domesticus	Germany-TP51D	20	1			3
Mus musculus domesticus	Germany-TP7-10F1A2	20	1			3
Mus musculus domesticus	Germany-TP81B	22	1			3
Mus musculus domesticus	Heligoland-HG06	11	1	Yes		3
Mus musculus domesticus	Heligoland-HG08	14	1	Yes		3
Mus musculus domesticus	Heligoland-HG13	12	1	Yes		3
Mus musculus domesticus	Iran-JR11	23	1	Yes		3
Mus musculus domesticus	Iran-JR15	22	1	Yes		3
Mus musculus domesticus	Iran-JR2-F1C	23	1	Yes		3
Mus musculus domesticus	Iran-JR5-F1C	17	1			3
Mus musculus domesticus	Iran-JR7-F1C	18	1			3
Mus musculus domesticus	Iran-JR8-F1A	17	1			3
Mus musculus musculus	Czech-CR12	25	1			3
Mus musculus musculus	Czech-CR13	24	1	Yes		3
Mus musculus musculus	Czech-CR16	25	1	Yes		3
Mus musculus musculus	Czech-CR23	24	1			3
Mus musculus musculus	Czech-CR25	25	1			3
Mus musculus musculus	Czech-CR29	23	1			3
Mus musculus musculus	Czech-CR46	24	1			3
Mus musculus musculus	Czech-CR59	25	1	Yes		3
Mus musculus musculus	Kazhakstan-AL1	23	1	Yes		3
Mus musculus musculus	Kazhakstan-AL16	25	1	Yes		3
Mus musculus musculus	Kazhakstan-AL19	24	1	Yes		3
Mus musculus musculus	Kazhakstan-AL33	25	1			3
Mus musculus musculus	Kazhakstan-AL38	25	1			3
Mus musculus musculus	Kazhakstan-AL40	26	1			3
Mus musculus musculus	Kazhakstan-AL41	26	1			3
Mus musculus musculus	Kazhakstan-AL42	25	1			3
Mus musculus musculus	Afghanistan-396	14	1			3
Mus musculus musculus	Afghanistan-413	21	1			3
Mus musculus musculus	Afghanistan-416	16	1			3
Mus musculus musculus	Afghanistan-424	17	1			3
Mus musculus musculus	Afghanistan-435	19	1			3
Mus musculus musculus	Afghanistan-444	18	1			3
Mus musculus castaneus	India-H12	20	1	Yes		3
Mus musculus castaneus	India-H14	17	1	Yes		3
Mus musculus castaneus	India-H15	13	1	Yes		3
Mus musculus castaneus	India-H24	13	1			3
Mus musculus castaneus	India-H26	17	1			3
Mus musculus castaneus	India-H27	13	1			3
Mus musculus castaneus	India-H28	15	1			3
Mus musculus castaneus	India-H30	21	1			3
Mus musculus castaneus	India-H34	21	1			3
Mus musculus castaneus	India-H36	19	1			3
Mus spretus	Spain-SP36	21	1	Yes		3
Mus spretus	Spain-SP39	23	1	Yes		3
Mus spretus	Spain-SP41	22	1	Yes		3
Mus spretus	Spain-SP51	22	1			3
Mus spretus	Spain-SP62	23	1			3
Mus spretus	Spain-SP68	22	1			3
Mus spretus	Spain-SP69	22	1			3
Mus spretus	Spain-SP70	22	1			3
